# Transcriptional analysis identifies overlapping and tissue-distinct profiles between Kaposi sarcoma tumors of the skin and gastrointestinal tract

**DOI:** 10.1101/2022.03.18.484923

**Authors:** Ramya Ramaswami, Takanobu Tagawa, Guruswamy Mahesh, Anna Serquina, Vishal Koparde, Kathryn Lurain, Sarah Dremel, Xiaofan Li, Ameera Mungale, Alex Beran, Zoe Weaver Ohler, Laura Bassel, Andrew Warner, Ralph Mangusan, Anaida Widell, Irene Ekwede, Laurie T. Krug, Thomas S. Uldrick, Robert Yarchoan, Joseph M. Ziegelbauer

## Abstract

Kaposi sarcoma (KS), caused by Kaposi sarcoma herpesvirus (KSHV), is a multicentric tumor characterized by abnormal vasculature and proliferation of KSHV-infected spindle cells. KS commonly involves the skin but in severe cases KS can also involve the gastrointestinal tract (GI). Here, we sought to compare the cellular and KSHV gene expression signatures of skin and GI KS lesions. Skin and GI KS were compared to normal matched samples using bulk RNA sequencing.Twenty-two paired samples of KS and normal tissue were obtained (skin (10 pairs) and GI (12 pairs)) from 19 patients with KS of whom 17 had concurrent HIV infection. Seven paired samples were from patients who had received prior KS therapy. Three patients provided both skin and GI samples at the same timepoint. These analyses identified 370 differentially expressed genes unique to cutaneous KS and 58 DEGs unique to GI KS compared to normal skin or GI tissues. Twenty-six differentially expressed genes overlapped between skin and GI KS, which included *FLT4*, which encodes for a VEGF-C and VEGF-D receptor, and *STC1*. KSHV infection of primary lymphatic endothelial cells (LECs) resulted in increased angiogenesis, and repression of *STC1* or *FLT4* inhibited angiogenesis. The analyses of KSHV expression from KS lesions identified certain lytic genes, specifically ORF75, that were consistently expressed, and these expression patterns differed from laboratory infection of LECs with KSHV and KSHV gene expression in PEL cell lines. This study demonstrates that complex patterns of gene expression are found in KS tissue that differ from the canonical latent/lytic programs seen in KSHV cell lines and also demonstrates differences in viral gene and clinically relevant host gene expression in skin and GI KS that may offer insights into the pathogenesis of these forms of KS.

**One sentence summary:** Kaposi sarcoma that manifests in the skin and gastrointestinal tracts differ by human and viral gene expression.
