## Supplementary material for "Transcriptional analysis identifies overlapping and tissue-distinct profiles between Kaposi sarcoma tumors of the skin and gastrointestinal tract": Table S2

### Sheet: Skin
Canonical Pathways	-log(p-value)	Ratio	z-score	DEGs
Hepatic Fibrosis / Hepatic Stellate Cell Activation	16.5	0.124	NaN	CCL21,COL10A1,COL11A1,COL15A1,COL1A1,COL1A2,COL3A1,COL4A1,COL4A2,COL4A4,COL5A1,COL5A2,COL6A3,CXCL9,CXCR3,FLT4,FN1,IL10,IL1A,IL6,MMP1,MMP9,TGFB3,TIMP1
Systemic Lupus Erythematosus In B Cell Signaling Pathway	12.5	0.0512	-0.333	CD22,IGHG3,IGHV1-18,IGHV1-24,IGHV2-5,IGHV3-13,IGHV3-30,IGHV3-48,IGHV3-49,IGHV3-64,IGHV3-7,IGHV4-34,IGHV4-4,IGHV4-59,IGHV4-61,IGHV6-1,IGKV1-5,IGKV1-6,IGKV1D-13,IGKV2-24,IGKV3-11,IGKV4-1,IGKV6-21,IGLV1-47,IGLV2-23,IGLV3-21,IGLV4-69,IGLV6-57,IGLV8-61,IL10,IL1A,IL1F10,IL37,IL6,LILRB4,RASGRP3,TGFB3
IL-15 Signaling	10.6	0.0549	NaN	IGHG3,IGHV1-18,IGHV1-24,IGHV2-5,IGHV3-13,IGHV3-30,IGHV3-48,IGHV3-49,IGHV3-64,IGHV3-7,IGHV4-34,IGHV4-4,IGHV4-59,IGHV4-61,IGHV6-1,IGKV1-5,IGKV1-6,IGKV1D-13,IGKV2-24,IGKV3-11,IGKV4-1,IGKV6-21,IGLV1-47,IGLV2-23,IGLV3-21,IGLV4-69,IGLV6-57,IGLV8-61,JAK3
Atherosclerosis Signaling	10.1	0.115	NaN	ALOX15B,COL10A1,COL1A1,COL1A2,COL3A1,IL1A,IL1F10,IL37,IL6,LPL,MMP1,MMP3,MMP9,MSR1,PLA2G2D
B Cell Receptor Signaling	8.79	0.0461	NaN	CD22,IGHG3,IGHV1-18,IGHV1-24,IGHV2-5,IGHV3-13,IGHV3-30,IGHV3-48,IGHV3-49,IGHV3-64,IGHV3-7,IGHV4-34,IGHV4-4,IGHV4-59,IGHV4-61,IGHV6-1,IGKV1-5,IGKV1-6,IGKV1D-13,IGKV2-24,IGKV3-11,IGKV4-1,IGKV6-21,IGLV1-47,IGLV2-23,IGLV3-21,IGLV4-69,IGLV6-57,IGLV8-61
Agranulocyte Adhesion and Diapedesis	8.75	0.0794	NaN	CCL18,CCL21,CCL3L1,CCL8,CXCL10,CXCL9,CXCR3,FN1,IL1A,IL1F10,IL37,ITGA1,MMP1,MMP11,MMP12,MMP3,MMP9
Granulocyte Adhesion and Diapedesis	8.67	0.0847	NaN	CCL18,CCL21,CCL3L1,CCL8,CXCL10,CXCL9,CXCR3,IL1A,IL1F10,IL37,MMP1,MMP11,MMP12,MMP3,MMP9,THY1
Communication between Innate and Adaptive Immune Cells	8.21	0.0377	NaN	CD80,CXCL10,IGHG3,IGHV1-18,IGHV1-24,IGHV2-5,IGHV3-13,IGHV3-30,IGHV3-48,IGHV3-49,IGHV3-64,IGHV3-7,IGHV4-34,IGHV4-4,IGHV4-59,IGHV4-61,IGHV6-1,IGKV1-5,IGKV1-6,IGKV1D-13,IGKV2-24,IGKV3-11,IGKV4-1,IGKV6-21,IGLV1-47,IGLV2-23,IGLV3-21,IGLV4-69,IGLV6-57,IGLV8-61,IL10,IL1A,IL1F10,IL37,IL6
Tumor Microenvironment Pathway	7.22	0.0782	3.606	COL1A1,COL1A2,COL3A1,FN1,IL10,IL6,MMP1,MMP11,MMP12,MMP3,MMP9,NOS2,TGFB3,TNC
GP6 Signaling Pathway	7.17	0.0945	3.464	COL10A1,COL11A1,COL15A1,COL1A1,COL1A2,COL3A1,COL4A1,COL4A2,COL4A4,COL5A1,COL5A2,COL6A3
Inhibition of Matrix Metalloproteases	6.32	0.179	-1.89	ADAM12,MMP1,MMP11,MMP12,MMP3,MMP9,TIMP1
Osteoarthritis Pathway	5.8	0.0598	2.111	ACAN,ADAMTS4,COL10A1,FN1,ITGA1,ITGAD,ITGAX,MMP1,MMP12,MMP3,MMP9,NOS2,PRG4,SERPINA12
Axonal Guidance Signaling	5.2	0.0395	NaN	ADAM12,ADAM19,ADAMDEC1,ADAMTS12,ADAMTS14,ADAMTS2,ADAMTS4,ADAMTS7,BMP8A,ITGA1,ITGAD,ITGAX,MMP1,MMP11,MMP12,MMP3,MMP9,NTRK1,SEMA6B,UNC5A
Role of Macrophages, Fibroblasts and Endothelial Cells in Rheumatoid Arthritis	4.8	0.0462	NaN	ADAMTS4,FCGR1A,FCGR3A/FCGR3B,FN1,IGHG3,IL10,IL1A,IL1F10,IL37,IL6,MMP1,MMP3,NOS2,SFRP4,WIF1
Hepatic Fibrosis Signaling Pathway	4.64	0.0406	1.604	CACNA1E,COL10A1,COL1A1,COL1A2,COL3A1,FLT4,IL1A,IL1F10,IL37,ITGA1,ITGAD,ITGAX,MMP1,MYLK2,NOX4,TGFB3,TIMP1
LXR/RXR Activation	4.61	0.0732	0.378	CETP,IL1A,IL1F10,IL37,IL6,LPL,MMP9,MSR1,NOS2
Role of Osteoblasts, Osteoclasts and Chondrocytes in Rheumatoid Arthritis	4.58	0.0536	NaN	ADAMTS4,BMP8A,COL1A1,IL10,IL1A,IL1F10,IL37,IL6,MMP1,MMP3,SFRP4,WIF1
Airway Pathology in Chronic Obstructive Pulmonary Disease	3.93	0.0678	NaN	IL1A,IL1F10,IL37,IL6,MMP1,MMP9,OBP2B,TGFB3
Glucocorticoid Receptor Signaling	3.86	0.0327	NaN	CD163,FCGR1A,HP,IL10,IL13RA2,IL1A,IL21R,IL2RA,IL6,JAK3,KRT77,KRT83,KRT86,MMP1,MMP3,MMP9,NOS2,PLA2G2D,TGFB3
Pathogenesis of Multiple Sclerosis	3.82	0.333	NaN	CXCL10,CXCL9,CXCR3
Neuroinflammation Signaling Pathway	3.75	0.0413	2.714	CD80,CXCL10,GABRD,GABRR2,IL10,IL6,JAK3,MMP3,MMP9,NOS2,NOX4,PLA2G2D,TGFB3
HOTAIR Regulatory Pathway	3.67	0.0552	2.828	COL1A1,COL1A2,COL3A1,MMP1,MMP11,MMP12,MMP3,MMP9,WIF1
Apelin Liver Signaling Pathway	3.55	0.154	2	COL10A1,COL1A1,COL1A2,COL3A1
Th1 and Th2 Activation Pathway	3.49	0.0523	NaN	CD80,CXCR3,DLL4,IL10,IL2RA,IL6,JAK3,TIMD4,TNFRSF4
Phagosome Formation	3.36	0.029	4.472	CMKLR1,F2RL2,F2RL3,FCGR1A,FCGR1B,FCGR3A/FCGR3B,FFAR3,FN1,GPR4,GRM5,GRM8,IGHG3,ITGA1,ITGAD,ITGAX,MSR1,MYLK2,PLA2G2D,TBXA2R,TIMD4
Role of Cytokines in Mediating Communication between Immune Cells	3.25	0.0926	NaN	IL10,IL1A,IL1F10,IL37,IL6
Role of Hypercytokinemia/hyperchemokinemia in the Pathogenesis of Influenza	3.14	0.0698	0	CXCL10,IL10,IL1A,IL1F10,IL37,IL6
Role of Pattern Recognition Receptors in Recognition of Bacteria and Viruses	3.11	0.0513	1	C1QB,C1QC,IL10,IL1A,IL1F10,IL37,IL6,TGFB3
IL-6 Signaling	2.94	0.0547	-0.378	COL1A1,HSPB3,IL1A,IL1F10,IL37,IL6,TNFAIP6
HIF1A Signaling	2.9	0.0433	3	FLT4,IL6,MMP1,MMP11,MMP12,MMP3,MMP9,NOS2,NOX4
LPS/IL-1 Mediated Inhibition of RXR Function	2.9	0.0398	NaN	ACSBG1,CETP,CHST1,CHST13,FABP7,HMGCS2,HS3ST6,IL1A,IL1F10,IL37
Intrinsic Prothrombin Activation Pathway	2.74	0.0952	2	COL10A1,COL1A1,COL1A2,COL3A1
IL-10 Signaling	2.69	0.0694	NaN	IL10,IL1A,IL1F10,IL37,IL6
Acute Phase Response Signaling	2.64	0.0432	0	C1QB,C1QC,FN1,HP,IL1A,IL1F10,IL37,IL6
IL-17 Signaling	2.61	0.0428	0.707	IL1A,IL1F10,IL37,IL6,MMP3,MMP9,NOS2,TGFB3
Chondroitin Sulfate Biosynthesis (Late Stages)	2.56	0.0851	1	CHST1,CHST13,CHSY3,HS3ST6
Natural Killer Cell Signaling	2.44	0.0402	-1.414	COL10A1,COL1A1,COL1A2,COL3A1,FCGR3A/FCGR3B,JAK3,LILRB1,SIGLEC7
p38 MAPK Signaling	2.44	0.0508	-0.816	HSPB3,IL1A,IL1F10,IL37,PLA2G2D,TGFB3
Gustation Pathway	2.43	0.04	1.414	CACNA1E,GABRD,GABRR2,KCNQ3,LIPK,LPL,P2RX5,P2RY8
Th1 Pathway	2.37	0.0492	1.342	CD80,CXCR3,DLL4,IL10,IL6,JAK3
IL-15 Production	2.35	0.0488	2.449	FLT4,IL6,JAK3,NTRK1,RET,TIE1
Chondroitin Sulfate Biosynthesis	2.31	0.0727	1	CHST1,CHST13,CHSY3,HS3ST6
Dermatan Sulfate Biosynthesis	2.23	0.069	1	CHST1,CHST13,CHSY3,HS3ST6
Colorectal Cancer Metastasis Signaling	2.16	0.0335	2.828	IL6,JAK3,MMP1,MMP11,MMP12,MMP3,MMP9,NOS2,TGFB3
STAT3 Pathway	2.15	0.0444	NaN	FLT4,IL13RA2,IL1A,IL21R,IL2RA,NTRK1
Th2 Pathway	2.12	0.0438	2.236	CD80,IL10,IL2RA,JAK3,TIMD4,TNFRSF4
Œ≥-glutamyl Cycle	2.1	0.182	NaN	GGT2/LOC102724197,GGT5
Airway Inflammation in Asthma	2.1	0.0909	NaN	IL10,MMP9,TGFB3
Iron homeostasis signaling pathway	2.1	0.0432	NaN	BMP8A,CD163,ERFE,HP,IL6,JAK3
Glutamate Receptor Signaling	2.03	0.0606	NaN	GRIA2,GRIK3,GRM5,GRM8
Regulation Of The Epithelial Mesenchymal Transition By Growth Factors Pathway	1.98	0.0365	2.646	HMGA2,IL6,JAK3,MMP1,MMP9,TGFB3,TNFSF18
Leukocyte Extravasation Signaling	1.97	0.0363	1.89	MMP1,MMP11,MMP12,MMP3,MMP9,THY1,TIMP1
Complement System	1.96	0.0811	NaN	C1QB,C1QC,ITGAX
Notch Signaling	1.93	0.0789	NaN	DLL4,DTX1,HES5
PI3K/AKT Signaling	1.9	0.0352	NaN	IL13RA2,IL21R,IL2RA,ITGA1,ITGAD,ITGAX,JAK3
Leukotriene Biosynthesis	1.89	0.143	NaN	GGT2/LOC102724197,GGT5
Bladder Cancer Signaling	1.82	0.0431	NaN	MMP1,MMP11,MMP12,MMP3,MMP9
Oncostatin M Signaling	1.79	0.0698	NaN	JAK3,MMP1,MMP3
Dendritic Cell Maturation	1.79	0.0238	2.138	CD80,COL10A1,COL1A1,COL1A2,COL3A1,FCGR1A,FCGR1B,FCGR3A/FCGR3B,IGHG3,IL10,IL1A,IL1F10,IL37,IL6
Cardiac Hypertrophy Signaling (Enhanced)	1.74	0.0242	1.414	CACNA1E,HSPB3,IL13RA2,IL1A,IL1F10,IL21R,IL2RA,IL37,IL6,ITGA1,ITGAD,ITGAX,TGFB3
Dermatan Sulfate Biosynthesis (Late Stages)	1.73	0.0667	NaN	CHST1,CHST13,HS3ST6
Differential Regulation of Cytokine Production in Macrophages and T Helper Cells by IL-17A and IL-17F	1.68	0.111	NaN	IL10,IL6
FXR/RXR Activation	1.68	0.0397	NaN	CETP,IL1A,IL1F10,IL37,LPL
Hepatic Cholestasis	1.5	0.0317	NaN	CETP,IL1A,IL1F10,IL37,IL6,TGFB3
CSDE1 Signaling Pathway	1.49	0.0536	NaN	FABP7,FN1,TNC
Differential Regulation of Cytokine Production in Intestinal Epithelial Cells by IL-17A and IL-17F	1.48	0.087	NaN	IL10,IL1A
Apelin Cardiac Fibroblast Signaling Pathway	1.48	0.087	NaN	IL6,TGFB3
Synaptic Long Term Depression	1.45	0.0309	1.633	CACNA1E,GRIA2,GRM5,GRM8,NOS2,PLA2G2D
L-serine Degradation	1.43	0.333	NaN	SDS
Neuropathic Pain Signaling In Dorsal Horn Neurons	1.42	0.0396	1	GRIA2,GRM5,GRM8,KCNQ3
CREB Signaling in Neurons	1.4	0.0216	2.496	CACNA1E,CMKLR1,F2RL2,F2RL3,FFAR3,FLT4,GPR4,GRIA2,GRIK3,GRM5,GRM8,NTRK1,TBXA2R
PTEN Signaling	1.4	0.0333	NaN	FLT4,ITGA1,ITGAD,ITGAX,NTRK1
Semaphorin Neuronal Repulsive Signaling Pathway	1.39	0.0331	NaN	ACAN,ITGA1,ITGAD,ITGAX,SEMA6B
PD-1, PD-L1 cancer immunotherapy pathway	1.36	0.0377	NaN	CD80,IL2RA,JAK3,TGFB3
Sertoli Cell-Sertoli Cell Junction Signaling	1.35	0.0291	NaN	ITGA1,ITGAD,ITGAX,NOS2,SPTA1,TGFB3
Aryl Hydrocarbon Receptor Signaling	1.31	0.0314	-1	HSPB3,IL1A,IL6,TGFB3,TGM2
Eicosanoid Signaling	1.29	0.0448	NaN	ALOX15B,PLA2G2D,TBXA2R
Role of JAK1 and JAK3 in Œ≥c Cytokine Signaling	1.26	0.0435	NaN	IL21R,IL2RA,JAK3
SPINK1 General Cancer Pathway	1.26	0.0435	NaN	IL6,JAK3,MT4
HMGB1 Signaling	1.23	0.0299	NaN	IL1A,IL1F10,IL37,IL6,TGFB3
Heparan Sulfate Biosynthesis (Late Stages)	1.23	0.0423	NaN	CHST1,CHST13,HS3ST6
Œ±-tocopherol Degradation	1.22	0.2	NaN	CYP4F8
Citrulline-Nitric Oxide Cycle	1.22	0.2	NaN	NOS2
Fatty Acid Œ≤-oxidation I	1.17	0.0588	NaN	ACSBG1,SDS
Caveolar-mediated Endocytosis Signaling	1.17	0.04	NaN	ITGA1,ITGAD,ITGAX
Role of MAPK Signaling in Inhibiting the Pathogenesis of Influenza	1.16	0.0395	NaN	CXCL10,IL6,PLA2G2D
Xenobiotic Metabolism Signaling	1.16	0.0243	NaN	CHST1,CHST13,HS3ST6,IL1A,IL6,NOS2,UGT2A1
Erythropoietin Signaling Pathway	1.15	0.0282	0.447	IL1A,IL1F10,IL37,IL6,TGFB3
TREM1 Signaling	1.15	0.039	NaN	IL10,IL6,ITGAX
Chondroitin and Dermatan Biosynthesis	1.14	0.167	NaN	CHSY3
Tryptophan Degradation to 2-amino-3-carboxymuconate Semialdehyde	1.14	0.167	NaN	TDO2
Heparan Sulfate Biosynthesis	1.13	0.0385	NaN	CHST1,CHST13,HS3ST6
Toll-like Receptor Signaling	1.13	0.0385	NaN	IL1A,IL1F10,IL37
IL-17A Signaling in Fibroblasts	1.09	0.0526	NaN	IL6,MMP1
GABA Receptor Signaling	1.09	0.0305	NaN	CACNA1E,GABRD,GABRR2,KCNQ3
HGF Signaling	1.08	0.0303	NaN	IL6,ITGA1,ITGAD,ITGAX
Xenobiotic Metabolism CAR Signaling Pathway	1.06	0.0266	0.447	CHST1,CHST13,HS3ST6,NOS2,UGT2A1
TR/RXR Activation	1.06	0.0357	NaN	COL6A3,HP,THRSP
Xenobiotic Metabolism PXR Signaling Pathway	1.04	0.0262	0.447	CHST1,CHST13,HS3ST6,NOS2,UGT2A1
RAC Signaling	1.03	0.029	NaN	ITGA1,ITGAD,ITGAX,NOX4
GŒ±i Signaling	1.03	0.029	1	FFAR3,GRM8,RGS4,TBXA2R
Sperm Motility	1	0.0236	NaN	FLT4,JAK3,NTRK1,PLA2G2D,RET,TIE1
Regulation of Cellular Mechanics by Calpain Protease	1	0.0337	NaN	ITGA1,ITGAD,ITGAX
MIF Regulation of Innate Immunity	0.983	0.0455	NaN	NOS2,PLA2G2D
Retinol Biosynthesis	0.983	0.0455	NaN	LPL,PNPLA5
Adrenomedullin signaling pathway	0.983	0.0251	-1	IL1A,IL1F10,IL37,KCNQ3,MYLK2
Role of IL-17F in Allergic Inflammatory Airway Diseases	0.967	0.0444	NaN	CXCL10,IL6
Actin Nucleation by ARP-WASP Complex	0.959	0.0323	NaN	ITGA1,ITGAD,ITGAX
iNOS Signaling	0.936	0.0426	NaN	JAK3,NOS2
Triacylglycerol Biosynthesis	0.936	0.0426	NaN	ELOVL2,MOGAT1
Glycine Betaine Degradation	0.928	0.1	NaN	SDS
Ketogenesis	0.889	0.0909	NaN	HMGCS2
Triacylglycerol Degradation	0.889	0.04	NaN	LPL,PNPLA5
FAT10 Cancer Signaling Pathway	0.889	0.04	NaN	IL6,TGFB3
ERK/MAPK Signaling	0.886	0.0234	NaN	HSPB3,ITGA1,ITGAD,ITGAX,PLA2G2D
NAD biosynthesis II (from tryptophan)	0.854	0.0833	NaN	TDO2
Mineralocorticoid Biosynthesis	0.854	0.0833	NaN	HSD3B1
Stearate Biosynthesis I (Animals)	0.851	0.0377	NaN	ACSBG1,ELOVL2
PPAR Signaling	0.827	0.028	NaN	IL1A,IL1F10,IL37
Primary Immunodeficiency Signaling	0.824	0.0364	NaN	IGHG3,JAK3
Glucocorticoid Biosynthesis	0.824	0.0769	NaN	HSD3B1
Paxillin Signaling	0.818	0.0278	NaN	ITGA1,ITGAD,ITGAX
Systemic Lupus Erythematosus Signaling	0.81	0.0177	NaN	CD22,CD80,FCGR1A,FCGR1B,FCGR3A/FCGR3B,IGHG3,IL10,IL1A,IL1F10,IL37,IL6
Role of IL-17A in Arthritis	0.799	0.0351	NaN	MMP1,NOS2
Fatty Acid Activation	0.793	0.0714	NaN	ACSBG1
Mevalonate Pathway I	0.793	0.0714	NaN	HMGCS2
Nicotine Degradation III	0.788	0.0345	NaN	CYP4F8,UGT2A1
Superpathway of Citrulline Metabolism	0.767	0.0667	NaN	NOS2
Melatonin Degradation I	0.764	0.0333	NaN	CYP4F8,UGT2A1
Amyotrophic Lateral Sclerosis Signaling	0.762	0.0261	NaN	CACNA1E,GRIA2,GRIK3
Regulation of Actin-based Motility by Rho	0.754	0.0259	NaN	ITGA1,ITGAD,ITGAX
IL-2 Signaling	0.754	0.0328	NaN	IL2RA,JAK3
Neuregulin Signaling	0.747	0.0256	NaN	ITGA1,ITGAD,ITGAX
FAK Signaling	0.747	0.0256	NaN	ITGA1,ITGAD,ITGAX
Chondroitin Sulfate Degradation (Metazoa)	0.74	0.0625	NaN	CEMIP
PAK Signaling	0.738	0.0254	NaN	ITGA1,ITGAD,ITGAX
Cholecystokinin/Gastrin-mediated Signaling	0.73	0.0252	NaN	IL1A,IL1F10,IL37
Actin Cytoskeleton Signaling	0.717	0.0204	NaN	FN1,ITGA1,ITGAD,ITGAX,MYLK2
Isoleucine Degradation I	0.717	0.0588	NaN	SDS
Dermatan Sulfate Degradation (Metazoa)	0.717	0.0588	NaN	CEMIP
PXR/RXR Activation	0.712	0.0308	NaN	HMGCS2,IL6
Activation of IRF by Cytosolic Pattern Recognition Receptors	0.712	0.0308	NaN	IL10,IL6
Superpathway of Melatonin Degradation	0.712	0.0308	NaN	CYP4F8,UGT2A1
Phospholipases	0.701	0.0303	NaN	LPL,PLA2G2D
Nicotine Degradation II	0.701	0.0303	NaN	CYP4F8,UGT2A1
Androgen Biosynthesis	0.695	0.0556	NaN	HSD3B1
Œ≥-linolenate Biosynthesis II (Animals)	0.695	0.0556	NaN	ACSBG1
Mitochondrial L-carnitine Shuttle Pathway	0.695	0.0556	NaN	ACSBG1
Pregnenolone Biosynthesis	0.695	0.0556	NaN	CYP46A1
Superpathway of Geranylgeranyldiphosphate Biosynthesis I (via Mevalonate)	0.695	0.0556	NaN	HMGCS2
IL-17A Signaling in Airway Cells	0.693	0.0299	NaN	IL6,JAK3
Pancreatic Adenocarcinoma Signaling	0.682	0.0238	NaN	JAK3,MMP9,TGFB3
Synaptic Long Term Potentiation	0.662	0.0233	NaN	GRIA2,GRM5,GRM8
Valine Degradation I	0.654	0.05	NaN	SDS
Histidine Degradation VI	0.654	0.05	NaN	CYP46A1
Netrin Signaling	0.646	0.0278	NaN	CACNA1E,UNC5A
Regulation of the Epithelial-Mesenchymal Transition Pathway	0.646	0.0205	NaN	HMGA2,JAK3,MMP9,TGFB3
GŒ±12/13 Signaling	0.636	0.0226	NaN	F2RL2,F2RL3,TBXA2R
Glioma Invasiveness Signaling	0.636	0.0274	NaN	MMP9,TIMP1
IL-12 Signaling and Production in Macrophages	0.618	0.0221	NaN	IL10,NOS2,TGFB3
Estrogen Receptor Signaling	0.618	0.0173	2.646	CACNA1E,JAK3,MMP1,MMP11,MMP12,MMP3,MMP9
Ubiquinol-10 Biosynthesis (Eukaryotic)	0.6	0.0435	NaN	CYP46A1
Thyroid Cancer Signaling	0.588	0.0253	NaN	NTRK1,RET
Tryptophan Degradation III (Eukaryotic)	0.585	0.0417	NaN	TDO2
G-Protein Coupled Receptor Signaling	0.582	0.0181	NaN	FFAR3,GRM5,GRM8,RGS4,TBXA2R
Role of MAPK Signaling in the Pathogenesis of Influenza	0.572	0.0247	NaN	CXCL10,PLA2G2D
IL-8 Signaling	0.57	0.019	2	FLT4,ITGAX,MMP9,NOX4
Role of JAK family kinases in IL-6-type Cytokine Signaling	0.57	0.04	NaN	IL6
Bupropion Degradation	0.57	0.04	NaN	CYP4F8
JAK/STAT Signaling	0.565	0.0244	NaN	IL6,JAK3
Integrin Signaling	0.561	0.0188	2	ITGA1,ITGAD,ITGAX,MYLK2
Endocannabinoid Neuronal Synapse Pathway	0.558	0.0204	NaN	CACNA1E,GRIA2,GRM5
IL-17A Signaling in Gastric Cells	0.556	0.0385	NaN	CXCL10
VEGF Family Ligand-Receptor Interactions	0.551	0.0238	NaN	FLT4,PLA2G2D
Calcium Signaling	0.548	0.0185	NaN	CACNA1E,CHRNA7,GRIA2,TRPC4
Factors Promoting Cardiogenesis in Vertebrates	0.536	0.0199	NaN	BMP8A,NOX4,TGFB3
Xenobiotic Metabolism AHR Signaling Pathway	0.53	0.023	NaN	IL1A,IL6
Superpathway of Cholesterol Biosynthesis	0.516	0.0345	NaN	HMGCS2
Crosstalk between Dendritic Cells and Natural Killer Cells	0.503	0.022	NaN	CD80,IL6
Breast Cancer Regulation by Stathmin1	0.496	0.0152	3	CMKLR1,F2RL2,F2RL3,FFAR3,GPR4,GRM5,GRM8,MMP9,TBXA2R
cAMP-mediated signaling	0.495	0.0175	1	FFAR3,GRM8,RGS4,TBXA2R
FcŒ≥ Receptor-mediated Phagocytosis in Macrophages and Monocytes	0.485	0.0213	NaN	FCGR1A,FCGR3A/FCGR3B
Acetone Degradation I (to Methylglyoxal)	0.48	0.0312	NaN	CYP4F8
Circadian Rhythm Signaling	0.47	0.0303	NaN	ADCYAP1
Human Embryonic Stem Cell Pluripotency	0.466	0.0181	NaN	BMP8A,NTRK1,TGFB3
Inhibition of Angiogenesis by TSP1	0.46	0.0294	NaN	MMP9
Synaptogenesis Signaling Pathway	0.457	0.016	0.447	GRIA2,GRM5,GRM8,NRXN3,SYT8
IL-9 Signaling	0.45	0.0286	NaN	JAK3
MIF-mediated Glucocorticoid Regulation	0.44	0.0278	NaN	PLA2G2D
WNT/Œ≤-catenin Signaling	0.437	0.0173	NaN	SFRP4,TGFB3,WIF1
Thyroid Hormone Metabolism II (via Conjugation and/or Degradation)	0.421	0.0263	NaN	UGT2A1
Regulation of eIF4 and p70S6K Signaling	0.413	0.0168	NaN	ITGA1,ITGAD,ITGAX
Altered T Cell and B Cell Signaling in Rheumatoid Arthritis	0.382	0.0142	NaN	CCL21,CD80,IL10,IL1A,IL1F10,IL37,IL6
B Cell Development	0.38	0.0233	NaN	CD80
Estrogen Biosynthesis	0.373	0.0227	NaN	CYP4F8
GPCR-Mediated Nutrient Sensing in Enteroendocrine Cells	0.372	0.0172	NaN	CACNA1E,FFAR3
Signaling by Rho Family GTPases	0.368	0.0149	NaN	ITGA1,ITGAD,ITGAX,NOX4
MSP-RON Signaling In Macrophages Pathway	0.368	0.0171	NaN	IL10,NOS2
PPARŒ±/RXRŒ± Activation	0.364	0.0155	NaN	IL6,LPL,TGFB3
Neuroprotective Role of THOP1 in Alzheimer's Disease	0.363	0.0169	NaN	HTRA3,MMP9
Nitric Oxide Signaling in the Cardiovascular System	0.359	0.0168	NaN	CACNA1E,FLT4
PFKFB4 Signaling Pathway	0.358	0.0217	NaN	TGFB3
Role of NANOG in Mammalian Embryonic Stem Cell Pluripotency	0.355	0.0167	NaN	BMP8A,JAK3
ILK Signaling	0.348	0.0152	NaN	FN1,MMP9,NOS2
nNOS Signaling in Skeletal Muscle Cells	0.344	0.0208	NaN	CACNA1E
Ephrin Receptor Signaling	0.338	0.0149	NaN	ITGA1,ITGAD,ITGAX
Ferroptosis Signaling Pathway	0.331	0.0159	NaN	ALOX15B,NOX4
Molecular Mechanisms of Cancer	0.319	0.0135	NaN	BMP8A,ITGA1,ITGAD,ITGAX,JAK3,TGFB3
p70S6K Signaling	0.309	0.0152	NaN	F2RL2,F2RL3
Oxidative Ethanol Degradation III	0.302	0.0182	NaN	CYP2W1
RHOGDI Signaling	0.298	0.014	NaN	ITGA1,ITGAD,ITGAX
Role of PKR in Interferon Induction and Antiviral Response	0.295	0.0147	NaN	FCGR1A,MSR1
Senescence Pathway	0.294	0.0135	1	CACNA1E,IL1A,IL6,TGFB3
MSP-RON Signaling Pathway	0.287	0.0172	NaN	NOS2
Role of NFAT in Cardiac Hypertrophy	0.286	0.0136	NaN	CACNA1E,IL6,TGFB3
SPINK1 Pancreatic Cancer Pathway	0.277	0.0167	NaN	MMP12
Cellular Effects of Sildenafil (Viagra)	0.255	0.0134	NaN	CACNA1E,KCNQ3
Corticotropin Releasing Hormone Signaling	0.255	0.0134	NaN	CACNA1E,NOS2
ERB2-ERBB3 Signaling	0.253	0.0154	NaN	JAK3
NAD Signaling Pathway	0.249	0.0132	NaN	CD38,HMGCS2
Type II Diabetes Mellitus Signaling	0.246	0.0132	NaN	ACSBG1,CACNA1E
CD40 Signaling	0.245	0.0149	NaN	JAK3
Serotonin Degradation	0.245	0.0149	NaN	UGT2A1
Relaxin Signaling	0.244	0.0131	NaN	MMP9,NOS2
Cell Cycle: G1/S Checkpoint Regulation	0.241	0.0147	NaN	TGFB3
eNOS Signaling	0.228	0.0126	NaN	CHRNA7,FLT4
Basal Cell Carcinoma Signaling	0.225	0.0139	NaN	BMP8A
ERK5 Signaling	0.225	0.0139	NaN	NTRK1
GPCR-Mediated Integration of Enteroendocrine Signaling Exemplified by an L Cell	0.222	0.0137	NaN	ADCYAP1
GDNF Family Ligand-Receptor Interactions	0.211	0.0132	NaN	RET
Neurotrophin/TRK Signaling	0.211	0.0132	NaN	NTRK1
Angiopoietin Signaling	0.208	0.013	NaN	TIE1
VDR/RXR Activation	0.204	0.0128	NaN	CXCL10
Maturity Onset Diabetes of Young (MODY) Signaling	0.204	0.0128	NaN	CACNA1E
IL-7 Signaling Pathway	0.204	0.0128	NaN	JAK3
