## Supplementary material for "Transcriptional analysis identifies overlapping and tissue-distinct profiles between Kaposi sarcoma tumors of the skin and gastrointestinal tract": Table S3

### Sheet: GI
Canonical Pathways	-log(p-value)	Ratio	z-score	DEGs
Granulocyte Adhesion and Diapedesis	7	0.0423	NaN	CXCL5,CXCL8,IL1A,MMP12,MMP7,PPBP,SELE,TNFRSF11B
Agranulocyte Adhesion and Diapedesis	5.43	0.0327	NaN	CXCL5,CXCL8,IL1A,MMP12,MMP7,PPBP,SELE
Role of IL-17A in Psoriasis	5.03	0.214	NaN	CXCL5,CXCL8,S100A9
Acute Phase Response Signaling	4.7	0.0324	NaN	C4BPA,IL1A,SAA1,SAA2,SERPINA3,TNFRSF11B
Osteoarthritis Pathway	4.13	0.0256	1.342	ACAN,ADAMTS4,CXCL8,H19,MMP12,S100A9
Role of Macrophages, Fibroblasts and Endothelial Cells in Rheumatoid Arthritis	3.36	0.0185	NaN	ADAMTS4,CXCL8,FCGR3A/FCGR3B,IL1A,SELE,TNFRSF11B
LXR/RXR Activation	3.28	0.0325	0	IL1A,SAA1,SAA2,TNFRSF11B
HMGB1 Signaling	2.79	0.024	2	CXCL8,IL1A,SELE,TNFRSF11B
IL-17 Signaling	2.61	0.0214	1	CXCL5,CXCL8,IL1A,TNFRSF11B
Hepatic Fibrosis / Hepatic Stellate Cell Activation	2.55	0.0206	NaN	CXCL8,FLT4,IL1A,TNFRSF11B
HIF1A Signaling	2.44	0.0192	2	FLT4,MMP12,MMP7,NOX4
IL-8 Signaling	2.42	0.019	2	ANGPT2,CXCL8,FLT4,NOX4
EIF2 Signaling	2.33	0.0179	NaN	MT-RNR1,MT-RNR2,NOX4,RNA5-8SN5
Bladder Cancer Signaling	2.28	0.0259	NaN	CXCL8,MMP12,MMP7
Inhibition of Matrix Metalloproteases	2.21	0.0513	NaN	MMP12,MMP7
FXR/RXR Activation	2.19	0.0238	NaN	IL1A,SAA1,SAA2
IL-6 Signaling	2.17	0.0234	NaN	CXCL8,IL1A,TNFRSF11B
Atherosclerosis Signaling	2.15	0.0231	NaN	CXCL8,IL1A,SELE
STAT3 Pathway	2.1	0.0222	NaN	FLT4,IL13RA2,IL1A
Glucocorticoid Receptor Signaling	2.09	0.0103	NaN	CXCL8,IL13RA2,IL1A,KRT17,KRT7,SELE
Role of IL-17F in Allergic Inflammatory Airway Diseases	2.09	0.0444	NaN	CXCL5,CXCL8
Hepatic Fibrosis Signaling Pathway	2.07	0.0119	2.236	CXCL8,FLT4,IL1A,NOX4,TNFRSF11B
Role of Cytokines in Mediating Communication between Immune Cells	1.94	0.037	NaN	CXCL8,IL1A
Role of Pattern Recognition Receptors in Recognition of Bacteria and Viruses	1.93	0.0192	NaN	CXCL8,IL1A,PTX3
Senescence Pathway	1.91	0.0135	2	CXCL8,IL1A,SAA1,SAA2
Role of IL-17A in Arthritis	1.89	0.0351	NaN	CXCL5,CXCL8
HOTAIR Regulatory Pathway	1.88	0.0184	NaN	MMP12,MMP7,TWIST1
Tumor Microenvironment Pathway	1.77	0.0168	NaN	CXCL8,MMP12,MMP7
Hepatic Cholestasis	1.71	0.0159	NaN	CXCL8,IL1A,TNFRSF11B
Coronavirus Pathogenesis Pathway	1.63	0.0148	NaN	CXCL8,MT-RNR1,MT-RNR2
Role of Hypercytokinemia/hyperchemokinemia in the Pathogenesis of Influenza	1.56	0.0233	NaN	CXCL8,IL1A
Role of Osteoblasts, Osteoclasts and Chondrocytes in Rheumatoid Arthritis	1.52	0.0134	NaN	ADAMTS4,IL1A,TNFRSF11B
PPAR Signaling	1.38	0.0187	NaN	IL1A,TNFRSF11B
Chondroitin Sulfate Degradation (Metazoa)	1.33	0.0625	NaN	CEMIP
Airway Pathology in Chronic Obstructive Pulmonary Disease	1.31	0.0169	NaN	CXCL8,IL1A
Dermatan Sulfate Degradation (Metazoa)	1.3	0.0588	NaN	CEMIP
Differential Regulation of Cytokine Production in Intestinal Epithelial Cells by IL-17A and IL-17F	1.17	0.0435	NaN	IL1A
Apelin Cardiac Fibroblast Signaling Pathway	1.17	0.0435	NaN	ANGPT2
Neuroinflammation Signaling Pathway	1.16	0.00952	NaN	CXCL8,GABRD,NOX4
Tumoricidal Function of Hepatic Natural Killer Cells	1.16	0.0417	NaN	LYVE1
IL-17A Signaling in Gastric Cells	1.12	0.0385	NaN	CXCL8
Cardiac Hypertrophy Signaling (Enhanced)	1.1	0.00743	2	CXCL8,IL13RA2,IL1A,TNFRSF11B
eNOS Signaling	1.08	0.0126	NaN	AQP9,FLT4
Airway Inflammation in Asthma	1.02	0.0303	NaN	CXCL8
Erythropoietin Signaling Pathway	1	0.0113	NaN	CXCL8,IL1A
Regulation of eIF4 and p70S6K Signaling	0.996	0.0112	NaN	MT-RNR1,MT-RNR2
Dendritic Cell Maturation	0.991	0.00679	2	FCGR3A/FCGR3B,FSCN1,IL1A,TNFRSF11B
Complement System	0.975	0.027	NaN	C4BPA
IL-17A Signaling in Fibroblasts	0.967	0.0263	NaN	CXCL5
Regulation Of The Epithelial Mesenchymal Transition By Growth Factors Pathway	0.943	0.0104	NaN	TNFRSF11B,TWIST1
Leukocyte Extravasation Signaling	0.939	0.0104	NaN	MMP12,MMP7
Oncostatin M Signaling	0.914	0.0233	NaN	CHI3L1
mTOR Signaling	0.873	0.00943	NaN	MT-RNR1,MT-RNR2
MYC Mediated Apoptosis Signaling	0.854	0.02	NaN	TNFRSF11B
FAT10 Cancer Signaling Pathway	0.854	0.02	NaN	TNFRSF11B
SPINK1 Pancreatic Cancer Pathway	0.78	0.0167	NaN	MMP12
LPS/IL-1 Mediated Inhibition of RXR Function	0.757	0.00797	NaN	IL1A,TNFRSF11B
Induction of Apoptosis by HIV1	0.75	0.0154	NaN	TNFRSF11B
IL-17A Signaling in Airway Cells	0.738	0.0149	NaN	CXCL5
Colorectal Cancer Metastasis Signaling	0.712	0.00743	NaN	MMP12,MMP7
IL-10 Signaling	0.71	0.0139	NaN	IL1A
Axonal Guidance Signaling	0.71	0.00593	NaN	ADAMTS4,MMP12,MMP7
Role of MAPK Signaling in Inhibiting the Pathogenesis of Influenza	0.688	0.0132	NaN	CXCL8
TREM1 Signaling	0.684	0.013	NaN	CXCL8
Angiopoietin Signaling	0.684	0.013	NaN	ANGPT2
Toll-like Receptor Signaling	0.678	0.0128	NaN	IL1A
Thyroid Cancer Signaling	0.674	0.0127	NaN	CXCL8
VEGF Family Ligand-Receptor Interactions	0.65	0.0119	NaN	FLT4
Apelin Adipocyte Signaling Pathway	0.64	0.0116	NaN	NOX4
Xenobiotic Metabolism AHR Signaling Pathway	0.636	0.0115	NaN	IL1A
Regulation Of The Epithelial Mesenchymal Transition In Development Pathway	0.636	0.0115	NaN	TWIST1
Ceramide Signaling	0.623	0.0111	NaN	TNFRSF11B
Crosstalk between Dendritic Cells and Natural Killer Cells	0.62	0.011	NaN	FSCN1
NF-Œ∫B Signaling	0.609	0.00526	NaN	FLT4,IL1A,TNFRSF11B
FcŒ≥ Receptor-mediated Phagocytosis in Macrophages and Monocytes	0.607	0.0106	NaN	FCGR3A/FCGR3B
IL-1 Signaling	0.607	0.0106	NaN	IL1A
TGF-Œ≤ Signaling	0.599	0.0104	NaN	INHBB
VEGF Signaling	0.588	0.0101	NaN	FLT4
PD-1, PD-L1 cancer immunotherapy pathway	0.562	0.00943	NaN	TNFRSF11B
Role of Tissue Factor in Cancer	0.529	0.00862	NaN	CXCL8
Neuroprotective Role of THOP1 in Alzheimer's Disease	0.523	0.00847	NaN	SERPINA3
p38 MAPK Signaling	0.523	0.00847	NaN	IL1A
Cholecystokinin/Gastrin-mediated Signaling	0.52	0.0084	NaN	IL1A
Nitric Oxide Signaling in the Cardiovascular System	0.52	0.0084	NaN	FLT4
IL-15 Production	0.509	0.00813	NaN	FLT4
Ferroptosis Signaling Pathway	0.499	0.00794	NaN	NOX4
fMLP Signaling in Neutrophils	0.485	0.00763	NaN	NOX4
GABA Receptor Signaling	0.485	0.00763	NaN	GABRD
White Adipose Tissue Browning Pathway	0.472	0.00735	NaN	ANGPT2
RAC Signaling	0.467	0.00725	NaN	NOX4
Estrogen Receptor Signaling	0.463	0.00495	NaN	MMP12,MMP7
Endocannabinoid Cancer Inhibition Pathway	0.455	0.00699	NaN	TWIST1
Xenobiotic Metabolism General Signaling Pathway	0.455	0.00699	NaN	ABCA4
PTEN Signaling	0.438	0.00667	NaN	FLT4
Factors Promoting Cardiogenesis in Vertebrates	0.437	0.00662	NaN	NOX4
Semaphorin Neuronal Repulsive Signaling Pathway	0.437	0.00662	NaN	ACAN
Type II Diabetes Mellitus Signaling	0.434	0.00658	NaN	TNFRSF11B
Necroptosis Signaling Pathway	0.423	0.00637	NaN	TNFRSF11B
Ovarian Cancer Signaling	0.42	0.00633	NaN	MMP7
Aryl Hydrocarbon Receptor Signaling	0.418	0.00629	NaN	IL1A
Phagosome Maturation	0.418	0.00629	NaN	NOX4
Hematopoiesis from Pluripotent Stem Cells	0.416	0.00454	NaN	CXCL8,IL1A
Inhibition of ARE-Mediated mRNA Degradation Pathway	0.415	0.00621	NaN	TNFRSF11B
WNT/Œ≤-catenin Signaling	0.39	0.00578	NaN	MMP7
Tight Junction Signaling	0.381	0.00562	NaN	TNFRSF11B
Production of Nitric Oxide and Reactive Oxygen Species in Macrophages	0.358	0.00524	NaN	TNFRSF11B
Regulation of the Epithelial-Mesenchymal Transition Pathway	0.351	0.00513	NaN	TWIST1
Natural Killer Cell Signaling	0.345	0.00503	NaN	FCGR3A/FCGR3B
PI3K/AKT Signaling	0.345	0.00503	NaN	IL13RA2
Adrenomedullin signaling pathway	0.345	0.00503	NaN	IL1A
Gustation Pathway	0.343	0.005	NaN	GABRD
Autophagy	0.323	0.00469	NaN	TNFRSF11B
HER-2 Signaling in Breast Cancer	0.304	0.00441	NaN	IL1A
Sperm Motility	0.27	0.00394	NaN	FLT4
CREB Signaling in Neurons	0.264	0.00332	NaN	FLT4,GPR1
Signaling by Rho Family GTPases	0.255	0.00373	NaN	NOX4
Insulin Secretion Signaling Pathway	0.255	0.00373	NaN	PCSK2
Systemic Lupus Erythematosus Signaling	0.251	0.00322	NaN	FCGR3A/FCGR3B,IL1A
Xenobiotic Metabolism Signaling	0.235	0.00347	NaN	IL1A
Sirtuin Signaling Pathway	0.231	0.00342	NaN	CXCL8
