## Supplementary material for "Transcriptional analysis identifies overlapping and tissue-distinct profiles between Kaposi sarcoma tumors of the skin and gastrointestinal tract": Table S4

### Sheet: Sheet1
Correlation of sum of TPM values for all KSHV genes vs human genes
GI samples
	Correlation
Gene	p-value	R squared value
CALR	0.51	0.044
FLT4	0.51	0.044
IFNG	0.073	0.2
IL1A	0.0089	0.51
IL6	0.98	4.9e-05
IL6R	0.17	0.18
IL10	0.6	0.028
STC1	0.037	0.38
Skin samples
	Correlation
Gene	p-value	R squared value
CALR	0.84	0.0062
FLT4	0.35	0.11
IFNG	0.6	0.036
IL1A	0.2	0.2
IL6	0.018	0.56
IL6R	0.63	0.031
IL10	0.13	0.27
STC1	0.035	0.47
